# Harbouring *Starships*: The accumulation of large Horizontal Gene Transfers in Domesticated and Pathogenic Fungi

**DOI:** 10.1101/2024.07.03.601904

**Authors:** Samuel O’Donnell, Gabriela Rezende, Jean-Philippe Vernadet, Alodie Snirc, Jeanne Ropars

**Affiliations:** Universite Paris-Saclay, CNRS, AgroParisTech, Ecologie Systématique et Evolution, 91190, Gif-sur-Yvette, France

**Keywords:** adaptation, transposable elements, moulds, filamentous fungi, fermented food, clinical, *Penicillium*, *Aspergillus*, human-made environments, accurate phylogeny, HGT

## Abstract

Human-related environments, including food and clinical settings, present microorganisms with atypical and challenging conditions that necessitate adaptation. Several cases of novel horizontally acquired genetic material associated with adaptive traits have been recently described, contained within giant transposons named *Starships.* While a handful of *Starships* have been identified in domesticated species, their abundance has not yet been systematically explored in human-associated fungi. Here, we investigated whether *Starships* have shaped the genomes of two major genera of fungi occurring in food and clinical environments, *Aspergillus* and *Penicillium.* Using seven independent domestication events, we found in all cases that the domesticated strains or species exhibited significantly greater *Starship* content compared with close relatives from non-human-related environments. We found a similar pattern in clinical contexts. Our findings have clear implications for agriculture, human health and the food industry as we implicate *Starships* as a widely recurrent mechanism of gene transfer aiding the rapid adaptation of fungi to novel environments.
