## Supplemental Tables for "Harbouring *Starships*: The accumulation of large Horizontal Gene Transfers in Domesticated and Pathogenic Fungi": SuppTable2.summary_stats.30kb_SRG_related.starfish_combined.xlsx

### Sheet: summary_stats.30kb_SRG_related.
sa	strain	genome_accession	count	sum_length	mean_length	max_length	count_unique	sum_length_unique	class	genome_graph	clade	DUF3435_count	DUF3435_count_unique	MYB_count	MYB_count_unique
Pbialowiezense	Pbialowiezense.A30	ASM2612273v1	2	778000	389000	559000	2	778000	non-food	Brevicompacta	Brevicompacta	0	0	0	0
Pbrevicompactum	Pbrevicompactum.IBT35665	ASM2882755v1	11	7264140	660376	1744571	9	6856140	NA	Brevicompacta	Brevicompacta	16	16	5	4
Pbrevicompactum	Pbrevicompactum.IBT35673	ASM2882725v1	10	2951448	295145	796194	3	1537194	NA	Brevicompacta	Brevicompacta	6	3	2	0
Pbrevicompactum	Pbrevicompactum.IBT35675	ASM2882751v1	12	5501351	458446	1755000	9	4788374	NA	Brevicompacta	Brevicompacta	12	12	7	5
Psalamii	Psalamii.PN007	TO BE DONE	21	11896940	566521	1257000	21	11896940	food	Brevicompacta	Brevicompacta	22	22	14	14
Pantarcticum	Pantarcticum.IBT31339	ASM2897420v1	9	2928535	325393	1127309	9	2928535	non-food	Canescentia	Canescentia	11	11	1	1
Pcanescens	Pcanescens.IBT13549	ASM2882900v1	20	12064852	603243	4348886	2	1377699	NA	Canescentia	Canescentia	27	2	9	1
Pcanescens	Pcanescens.IBT15449	ASM2882874v1	30	16463107	548770	2479032	5	4847594	NA	Canescentia	Canescentia	39	8	10	7
Pcanescens	Pcanescens.IBT15450	ASM2882873v1	23	15918043	692089	3305000	2	6251088	NA	Canescentia	Canescentia	40	13	8	4
Pcanescens	Pcanescens.IBT15451	ASM2882876v1	21	15875203	755962	4832735	1	2824031	NA	Canescentia	Canescentia	40	3	9	3
Pcanescens	Pcanescens.IBT15452	ASM2882974v1	31	17003319	548494	3531824	22	15341473	NA	Canescentia	Canescentia	37	28	15	15
Pcanescens	Pcanescens.IBT18980	ASM2882879v1	24	12222564	509274	3769962	1	1113305	NA	Canescentia	Canescentia	30	0	9	0
Parizonense	Parizonense.IBT19259	ASM2882882v1	13	2485622	191202	429000	10	2217622	NA	Canescentia	Canescentia	17	13	2	2
Pcanescens	Pcanescens.ATCC48735	ASM94376v1	23	3583085	155786	440960	1	163088	non-food	Canescentia	Canescentia	16	0	0	0
Pcanescens	Pcanescens.CBS134186	ASM94377v1	21	3736808	177943	535000	1	432619	clinical	Canescentia	Canescentia	15	0	0	0
Pchrysogenum	Pchrysogenum.IBT17219	ASM2882895v1	9	4771065	530118	1414000	8	4725065	unknown	Chrysogena	Chrysogena	12	9	2	2
Pchrysogenum	Pchrysogenum.IBT19737	ASM2882694v1	22	6403640	291075	1875000	18	5675682	NA	Chrysogena	Chrysogena	31	26	9	9
Pchrysogenum	Pchrysogenum.IBT35668	ASM2882703v1	7	3622480	517497	2396000	3	3303807	NA	Chrysogena	Chrysogena	9	5	5	5
Pchrysogenum	Pchrysogenum.NCPC10086	GCA000523475	18	2908517	161584	650282	3	391335	NA	Chrysogena	Chrysogena	11	2	2	0
Pdesertorum	Pdesertorum.IBT17660	ASM2882737v1	14	3699873	264277	1135000	14	3699873	non-food	Chrysogena	Chrysogena	24	24	4	4
Pmononematosum	Pmononematosum.IBT11891	ASM2882983v1	2	96000	48000	65000	1	65000	non-food	Chrysogena	Chrysogena	0	0	0	0
Pnalgiovense	Pnalgiovense.PN016	TO BE DONE	30	6093900	203130	646000	23	5622843	food	Chrysogena	Chrysogena	18	18	9	8
Prubens	Prubens.IBT27055	ASM2882802v1	9	1460000	162222	383000	5	791000	NA	Chrysogena	Chrysogena	11	7	2	2
Prubens	Prubens.IBT35670	ASM2882850v1	8	4523589	565449	1256000	5	3137614	NA	Chrysogena	Chrysogena	9	6	7	5
Prubens	Prubens.Wisconsin54-1255	GCF000226395	17	3116659	183333	709213	4	1223997	non-food	Chrysogena	Chrysogena	11	2	6	2
Pbiforme	Pbiforme.LCP05531	TO BE DONE	21	6473949	308283	1227000	13	4964949	food	Fasciculata1	Fasciculata	29	22	12	9
Pcamemberti	Pcamemberti.LCP06093	TO BE DONE	21	4429683	210937	815881	12	3333185	food	Fasciculata1	Fasciculata	21	13	8	3
Pcaseifulvum	Pcaseifulvum.ESE00019	TO BE DONE	26	6252679	240488	771560	12	4052191	food	Fasciculata1	Fasciculata	28	14	12	7
Pcrustosum	Pcrustosum.IBT35664	ASM2882740v1	9	1832000	203556	539000	9	1832000	non-food	Fasciculata1	Fasciculata	8	8	3	3
Pfuscoglaucum	Pfuscoglaucum.ESE00090	TO BE DONE	4	728314	182078	252000	3	565000	non-food	Fasciculata1	Fasciculata	4	4	1	1
Psolitum	Psolitum.IBT25940	ASM2882975v1	9	1797000	199667	433000	5	1586000	non-food	Fasciculata1	Fasciculata	12	6	4	3
Psolitum	Psolitum.strain12	ASM1313803v1	33	5729486	173621	588741	13	2826799	food	Fasciculata1	Fasciculata	21	15	8	4
Paurantiogriseum	Paurantiogriseum.IBT35659	ASM1997785v1	1	625000	625000	625000	1	625000	non-food	Fasciculata2	Fasciculata	1	1	0	0
Pfreii	Pfreii.IBT34325	ASM2882738v1	16	2849000	178062	499000	15	2784000	non-food	Fasciculata2	Fasciculata	19	18	0	0
Pnordicum	Pnordicum.LCP05904	TO BE DONE	18	5123127	284618	998000	15	4716501	food	Fasciculata2	Fasciculata	18	15	8	7
Ppolonicum	Ppolonicum.F7	ASM1346617v1	4	662000	165500	382000	3	615000	non-food	Fasciculata2	Fasciculata	5	4	0	0
Ppolonicum	Ppolonicum.RS1	ASM95277v1	8	2161746	270218	691518	7	2099746	non-food	Fasciculata2	Fasciculata	8	7	4	4
Pverrucosum	Pverrucosum.IBT35672	ASM2882865v1	13	2771000	213154	393000	11	2651000	NA	Fasciculata2	Fasciculata	13	11	0	0
Pviridicatum	Pviridicatum.IBT34249	ASM2882818v1	8	1112000	139000	268000	6	955000	non-food	Fasciculata2	Fasciculata	9	7	0	0
Aflavus	Aflavus.A5P1	GCA029582055	6	408125	68020.8	147000	2	212000	non-food	Flavi	Flavi	7	3	2	1
Aflavus	Aflavus.AF13	GCA014117485	5	611000	122200	310000	4	553000	non-food	Flavi	Flavi	5	4	1	1
Aflavus	Aflavus.CA14	GCA014784225	6	467380	77896.7	178000	2	245000	non-food	Flavi	Flavi	7	3	1	0
Aflavus	Aflavus.NRRL3357	ASM1411746v1	4	305000	76250	124000	0	0	non-food	Flavi	Flavi	4	0	1	0
Aflavus	Aflavus.NRRL3357-2	ASM901741v1	4	305000	76250	124000	0	0	non-food	Flavi	Flavi	4	0	1	0
Aoryzae	Aoryzae.BCC7051	ASM200794v1	8	829359	103670	229000	3	412000	food	Flavi	Flavi	11	6	4	1
Aoryzae	Aoryzae.KBP3	ASM803205v1	7	2075897	296557	1431074	3	1727074	food	Flavi	Flavi	11	7	4	2
Aoryzae	Aoryzae.KSS2	ASM803225v1	9	998347	110927	278975	7	906347	food	Flavi	Flavi	13	11	4	3
Aoryzae	Aoryzae.RIB40	ASM18445v3	8	789000	98625	257000	3	411000	food	Flavi	Flavi	12	5	3	2
Aoryzae	Aoryzae.SU-16	ASM985666v1	9	778059	86451	173000	2	202000	food	Flavi	Flavi	10	2	3	0
Aparasiticus	Aparasiticus.MRI410	ASM2850576v1	4	197572	49393	80572	0	0	non-food	Flavi	Flavi	2	0	0	0
Asojae	Asojae.SMF134	ASM827498v1	8	2013158	251645	595919	6	1943158	food	Flavi	Flavi	14	14	3	3
Afumigatus	Afumigatus.A1160	ASM2422042v1	11	1462447	132950	292584	9	1237469	clinical	Fumigatus	Fumigatus	13	11	6	5
Afumigatus	Afumigatus.Af293	ASM265v1	8	1287775	160972	396000	7	1197775	clinical	Fumigatus	Fumigatus	12	10	1	1
Afumigatus	Afumigatus.Afir964	ASM2875220v1	5	320212	64042.4	111000	0	0	non-clinical	Fumigatus	Fumigatus	4	0	2	0
Afumigatus	Afumigatus.C6	GCA949125545	7	589000	84142.9	191000	2	263000	clinical	Fumigatus	Fumigatus	8	4	1	0
Afumigatus	Afumigatus.C87	GCA949125185	4	256088	64022	84000	2	154000	clinical	Fumigatus	Fumigatus	5	2	0	0
Afumigatus	Afumigatus.E142	GCA949125165	3	306000	102000	146000	1	84000	non-clinical	Fumigatus	Fumigatus	3	1	1	0
Awelwitschiae	Awelwitschiae.IFM58123	GCA003850985	19	3202162	168535	540754	14	2926159	NA	Nigri	Nigri	16	13	3	3
Aluchuensis	Aluchuensis.IFO4308	GCA016861625	4	2100000	525000	1424000	3	1823000	food	Nigri	Nigri	10	8	1	1
Aluchuensis	Aluchuensis.RIB2601	GCA016865315	1	256000	256000	256000	0	0	food	Nigri	Nigri	2	0	0	0
Aniger	Aniger.H915-1	ASM174190v1	4	461238	115310	220000	0	0	non-food	Nigri	Nigri	6	0	0	0
Aniger	Aniger.JA-B-2022	ASM2958203v1	5	466864	93372.8	140753	0	0	non-food	Nigri	Nigri	5	0	0	0
Aniger	Aniger.KJC3	ASM2978390v1	16	5574332	348396	951000	14	5264069	food	Nigri	Nigri	20	19	5	5
Aniger	Aniger.KYF3	ASM2978392v1	6	2581371	430228	827971	5	2355371	food	Nigri	Nigri	10	7	1	1
Aniger	Aniger.WU-2020	GCA024862975	6	894566	149094	281074	2	266492	non-food	Nigri	Nigri	8	2	0	0
Atubingensis	Atubingensis.C2-2	ASM1061485v1	1	103000	103000	103000	0	0	non-food	Nigri	Nigri	0	0	0	0
Atubingensis	Atubingensis.WU-2223L	ASM1334032v1	4	572135	143034	203000	3	369135	non-food	Nigri	Nigri	3	2	0	0
Pdigitatum	Pdigitatum.DSM62840	ASM1229554v2	14	1842479	131606	563000	2	710000	non-food	Penicillium	Penicillium	13	2	2	0
Pdigitatum	Pdigitatum.PdW03	ASM1676781v1	14	1794430	128174	581000	1	581000	non-food	Penicillium	Penicillium	13	1	3	0
Pexpansum	Pexpansum.IBT35385	ASM2882785v1	5	872059	174412	272000	2	501000	non-food	Penicillium	Penicillium	3	2	1	1
Pexpansum	Pexpansum.R19	GCA004302965	6	1930000	321667	767000	4	1749000	non-food	Penicillium	Penicillium	5	5	0	0
Ppsychrosexualis	Ppsychrosexualis.IBT29551	GCA028828465	4	449000	112250	245000	4	449000	non-food	Roquefortorum	Roquefortorum	4	4	0	0
Proqueforti	Proqueforti.LCP06133	ASM3051855v1	12	2227662	185638	584000	11	2157662	food	Roquefortorum	Roquefortorum	15	14	7	7
Proqueforti	Proqueforti.LCP06136	TO BE DONE	7	791378	113054	190000	4	458000	food	Roquefortorum	Roquefortorum	7	4	2	2
Aterreus	Aterreus.ATCC20542	ASM1680841v1	5	826360	165272	264000	5	826360	non-clinical	Terreus	Terreus	6	6	0	0
Aterreus	Aterreus.M6925	ASM983442v1	10	1395045	139504	313000	10	1395045	clinical	Terreus	Terreus	12	12	1	1
