## Supplemental Tables for "Harbouring *Starships*: The accumulation of large Horizontal Gene Transfers in Domesticated and Pathogenic Fungi": SuppTable4.assembly_stats.xlsx

### Sheet: Sheet1
strain	accession	study	species	reads	LR coverage max	contigs	scaffolds	size(bp)	max_length	N50	L50	telomeric_ends		BUSCO_complete	BUSCO_complete_singlecopy	BUSCO_complete_duplicated	BUSCO_fragmented	BUSCO_missing		Merqury_completeness_score_illumina
ESE00447/LCP06525/PN007	GCA_911456365.1	Lo et al 2022	salamii	pacbio	138	99	NA	37000735	2190140	639522	17	3		94.7	94.2	0.5	1.1	4.2		98.1835
ESE00447/LCP06525/PN007	ERS6579781	This study	salamii	pacbio	138	43	NA	38433957	4114871	2279089	6	3		95.8	95.2	0.6	0.4	3.8		98.9869
ESE00252/PN016	GCA_911456355.1	Lo et al 2022	nalgiovense	pacbio	119	41	NA	34560068	8021006	3176469	4	2		91.8	91.7	0.1	3.2	5
ESE00252/PN016	ERS6579780	This study	nalgiovense	pacbio	119	30	NA	34478371	8029737	4176229	3	4		94.2	94.1	0.1	1.8	4
LCP06093/FM013	GCA_014839975.1	Ropars etal., 2020; reference	camemberti var camemberti	pacbio	120	56	NA	35346490	4140536	1535773	8	0		85.9	85.6	0.3	7.1	7
LCP06093/FM013	SRX9123530	This study	camemberti var camemberti	pacbio	120	19	NA	35757872	6630334	3637881	4	1		96.1	95.8	0.3	0.9	3
LCP06249	NEED TO UPLOAD	This study	solitum	pacbio	170	12	NA	37184601	9775550	5112814	3	3		93.4	93.1	0.3	2.5	4.1
LCP05904	NEED TO UPLOAD	This study	nordicum	pacbio	176	17	NA	34770223	6318025	4235601	4	5		93	92.6	0.4	2.7	4.3
LCP05531	NEED TO UPLOAD	This study	biforme	illumina	NA	NA	3363	37423928	2169394	258951	42	NA		96.8	96.6	0.2	0.5	2.7		93.5723
LCP05531	NEED TO UPLOAD	This study	biforme	ont	125	8	NA	38044968	13088505	7206156	2	9		96.9	96.7	0.2	0.4	2.7		99.7214
ESE00019	NEED TO UPLOAD	This study	camemberti var caseifulvum	ont	160	15	NA	37766127	8987909	5560710	3	9		96.6	96.4	0.2	0.4	3		99.8051
ESE00090	NEED TO UPLOAD	This study	fuscoglaucum	illumina	NA	NA	1714	32573246	883485	277072	36	NA		96.8	96.7	0.1	0.4	2.8		99.8047
ESE00090	NEED TO UPLOAD	This study	fuscoglaucum	ont	125	12	NA	34666940	10487839	9479377	2	9		97	96.5	0.5	0.4	2.6		99.8623
